# Expansion of Plant Redox Protein Network Predated Plant Terrestrialization

**DOI:** 10.64898/2026.05.07.723422

**Authors:** Ran Ovadia, Einat Hazkani-Covo, Shilo Rosenwasser

## Abstract

The evolutionary transition of the green plant lineage (*Viridiplantae*) from aquatic environments to terrestrial habitats required unprecedented adaptations of cellular metabolism to severe environmental stressors, including desiccation, high irradiance, and rapid temperature fluctuations. Redox regulation, mediated by oxidation and reduction of reactive cysteine residues (RCys), plays a crucial role in translating environmental fluctuations into rapid cellular responses. Although comparative genomics has revealed expansions in multiple cellular systems preceding terrestrialization, the evolutionary history of redox-regulated protein networks remains elusive. This work integrated large-scale phylogenomic reconstructions across 37 *Viridiplantae* species with five independent *Arabidopsis thaliana* redox proteomics datasets to trace the evolutionary trajectory of RCys. The analysis showed that the ancestral core, consisting of plastid-localized regulatory cysteines, was already established at the base of the green lineage. Furthermore, an expansion driven by gains of RCys via amino acid replacements within pre-existing proteins occurred in the common ancestor of Zygnematophyceae and land plants. These findings suggest that a targeted incorporation of thiol-based regulatory switches provided early land plant ancestors with enhanced protein functional plasticity necessary to cope with the challenges of terrestrial environments.

**Highlights:**

- The foundational plastid-localized redox core was established at the root of *Viridiplantae*.
- Novel regulatory switches were integrated into conserved machinery via amino acid replacement.
- A punctuated burst of redox innovation at Zygnematophyceae and Embryophyta last common ancestor preceded plant terrestrialization.
- Redox acquisition rates declined sharply following the successful colonization of land.
