## Supplementary Tables for "Expansion of Plant Redox Protein Network Predated Plant Terrestrialization"

### Sheet: Legend
TABLE S1 — Redox Proteomics Datasets (Arabidopsis thaliana)
Description	Metadata for 5 redox proteomics studies integrated to build the A. thaliana cysteine reactivity map (967 RCys, 8,077 NRCys sites). Each entry lists the reference, sample, oxidation type, source table, and RCys classification thresholds.
Reference & Year	First author and year of the study.
Article Name	Full publication title.
Organism / Sample	Biological system and experimental condition.
Form of Reactivity	Type of cysteine oxidation measured (H₂O₂ or Excess Light).
Table Used	Specific table/dataset extracted from the original publication.
RCys Filter Thresholds	Quantitative thresholds used to classify a site as reactive (RCys).
TABLE S2 — Reference Proteomes for Phylogenomic Reconstruction
Description	41 reference proteomes (37 Viridiplantae + 4 Cyanobacteria) used for species tree reconstruction (IQ-TREE, LG+F+G) and ancestral sequence reconstruction (FastML). Cyanobacteria served as outgroups for Node N0 origin analysis.
No.	Sequential index within each group.
Group	Taxonomic group: Viridiplantae or Cyanobacteria (outgroup).
Organism Name	Full species name including strain/cultivar.
Source Database	Database from which the proteome was downloaded.
Proteome Accession/URL	UniProt accession (UP######) or direct download URL.
Note: Ortholog identification via rBBH (BLAST+ v2.15, E-value 1e-5). Cyanobacterial homology via PSI-BLAST (5 iterations, E-value 1e-3, BLOSUM45).

### Sheet: Table S1
Reference & Year	Article Name	Organism / Sample	Form of reactivity	Table used	Cysteine Reactivity filter Thresholds
Huang et al. 2019	Mining for protein S-sulfenylation in Arabidopsis uncovers redox-sensitive sites	A. thaliana whole‑cell lysates under H₂O₂	H₂O₂	Dataset_S01, Integrative_Overview	(# Replicates ≥ 2) & (Average ≥ 1.5)
Wei et al. 2020	Identification of Sulfenylated Cysteines in Arabidopsis thaliana Proteins Using a Disulfide-Linked Peptide Reporter	A. thaliana cell culture (control & H₂O₂)	H₂O₂	DatasetS2	(Control == 0) & (Treated ≥ 2)
Doron et al. 2021	SPEAR: A proteomics approach for simultaneous protein expression and redox analysis	A. thaliana leaves (steady‑state & stress)	H₂O₂	Table S2	(abs(delta_10mM) > 0.05 & pval_10mM < 0.05) | (abs(delta_50mM) > 0.05 & pval_50mM < 0.05)
Huang et al. 2023	CysQuant: Simultaneous quantification of cysteine oxidation and protein abundance using data dependent or independent acquisition mass spectrometry	A. thaliana seedlings (excess light)	Excess Light	S1a_plexDIA	(abs(∆ %OX) > 0.05 & P value < 0.05) | (abs(∆ %OX.1) > 0.05 & P value.1 < 0.05) | (abs(∆ %OX.2) > 0.05 & P value.2 < 0.05)
Doron et al. 2025	Two opposing redox signals mediated by 2-Cys peroxiredoxin shape the redox proteome during photosynthetic induction	A. thaliana WT vs. 2‑Cys Prx mutant during dark to light induction	Excess Light	Table S1	(Dark_light_Wt > 0.05 | Dark_light_Wt < -0.05) & (p_v < 0.05)

### Sheet: Table S2
No.	Group	Organism Name	Source Database	Proteome Accession / URL
1	Viridiplantae	Adiantum capillus-veneris (Maidenhair fern) (cv. H3)	UniProt	UP000886520
2	Viridiplantae	Amborella trichopoda	UniProt	UP000017836
3	Viridiplantae	Aquilegia coerulea (Rocky mountain columbine) (cv. Goldsmith)	UniProt	UP000230069
4	Viridiplantae	Arabidopsis thaliana (Mouse-ear cress) (cv. Columbia)	UniProt	UP000006548
5	Viridiplantae	Auxenochlorella protothecoides (Green microalga) (Chlorella protothecoides) (0710)	UniProt	UP000028924
6	Viridiplantae	Azolla filiculoides	FernBase	https://fernbase.org/ftp/Azolla_filiculoides/Azolla_asm_v1.1/Azolla_filiculoides.protein.highconfidence_v1.1.fasta
7	Viridiplantae	Bathycoccus prasinos (RCC 1105)	UniProt	UP000198341
8	Viridiplantae	Ceratodon purpureus (Fire moss) (Dicranum purpureum) (R40)	UniProt	UP000822688
9	Viridiplantae	Ceratopteris richardii (Triangle waterfern) (cv. Hn-n)	UniProt	UP000825935
10	Viridiplantae	Chara braunii (Braun's stonewort) (S276)	UniProt	UP000265515
11	Viridiplantae	Chlamydomonas reinhardtii (Chlamydomonas smithii) (CC-503)	UniProt	UP000006906
12	Viridiplantae	Chlorella variabilis (Green alga) (NC64A)	UniProt	UP000008141
13	Viridiplantae	Chromochloris_zofingiensis	genomes.mcdb.ucla	http://genomes.mcdb.ucla.edu/Chromochloris/
14	Viridiplantae	Cinnamomum micranthum f. kanehirae (cv. Chaw 1501)	UniProt	UP000283530
15	Viridiplantae	Closterium sp. NIES-67 (NIES-67)	UniProt	UP001150374
16	Viridiplantae	Coccomyxa subellipsoidea (strain C-169) (Green microalga) (C-169)	UniProt	UP000007264
17	Viridiplantae	Dunaliella salina	Phytozome	https://phytozome-next.jgi.doe.gov/info/Czofingiensis_v5_2_3_2
18	Viridiplantae	Eucalyptus grandis (Flooded gum) (cv. BRASUZ1)	UniProt	UP000030711
19	Viridiplantae	Gonium pectorale (Green alga)	UniProt	UP000075714
20	Viridiplantae	Klebsormidium flaccidum	NCBI	https://www.ncbi.nlm.nih.gov/datasets/genome/?bioproject=PRJDB718
21	Viridiplantae	Marchantia polymorpha (Common liverwort) (Marchantia aquatica) (Tak-1)	UniProt	UP000244005
22	Viridiplantae	Mesostigma viride	NCBI	https://www.ncbi.nlm.nih.gov/datasets/genome/GCA_009746045.1/
23	Viridiplantae	Mesotaenium endlicherianum	Cheng et al., 2019 genome supplemental data	https://figshare.com/articles/dataset/Genomes_of_subaerial_Zygnematophyceae_provide_insights_into_land_plant_evolution/9911876/1
24	Viridiplantae	Micromonas pusilla (strain CCMP1545) (Picoplanktonic green alga) (CCMP1545)	UniProt	UP000001876
25	Viridiplantae	Nymphaea colorata	Phytozome	https://phytozome-next.jgi.doe.gov/info/Ncolorata_v1_2
26	Viridiplantae	Oryza sativa subsp. japonica (Rice) (cv. Nipponbare)	UniProt	UP000059680
27	Viridiplantae	Ostreococcus lucimarinus (strain CCE9901) (CCE9901)	UniProt	UP000001568
28	Viridiplantae	Penium margaritaceum	Penium Genome Database	http://bioinfo.bti.cornell.edu/cgi-bin/Penium/download.cgi
29	Viridiplantae	Physcomitrium patens (Spreading-leaved earth moss) (Physcomitrella patens) (cv. Gransden 2004)	UniProt	UP000006727
30	Viridiplantae	Picochlorum sp. SENEW3 (SENEW3)	UniProt	UP001324529
31	Viridiplantae	Salvinia cucullata	FernBase	https://fernbase.org/ftp/Salvinia_cucullata/Salvinia_asm_v1.2/
32	Viridiplantae	Selaginella moellendorffii (Spikemoss)	UniProt	UP000001514
33	Viridiplantae	Solanum tuberosum (Potato) (cv. DM1-3 516 R44)	UniProt	UP000011115
34	Viridiplantae	Sphagnum fallax	Phytozome	https://phytozome-next.jgi.doe.gov/info/Sfallax_v1_1
35	Viridiplantae	Spirogloea muscicola	Cheng et al., 2019 genome supplemental data	https://figshare.com/articles/dataset/Genomes_of_subaerial_Zygnematophyceae_provide_insights_into_land_plant_evolution/9911876/1
36	Viridiplantae	Takakia lepidozioides	Takakia lepidozioides project	https://www.takakia.com/download.html
37	Viridiplantae	Volvox reticuliferus (NIES-3786)	UniProt	UP000747110
1	Cyanobacteria (outgroup)	Synechocystis sp. (strain ATCC 27184 / PCC 6803 / Kazusa)	Uniprot	UP000001425
2	Cyanobacteria (outgroup)	Prochlorococcus marinus (strain NATL2A)	Uniprot	UP000002535
3	Cyanobacteria (outgroup)	Gloeomargarita lithophora Alchichica-D10	Uniprot	UP000180235
4	Cyanobacteria (outgroup)	Synechococcus elongatus (strain ATCC 33912 / PCC 7942 / FACHB-805) (Anacystis nidulans R2)	Uniprot	UP000889800
